# A segment of *Triticum timopheevii* chromosome 3G confers type II Fusarium head blight resistance and reduces DON accumulation in wheat

**DOI:** 10.1101/2025.10.27.684833

**Authors:** Andrew Steed, Surbhi Grewal, Roshani Badgami, Julie King, Ian P King, Paul Nicholson

**Author notes:** These authors contributed equally to this work and share first authorship (Andrew Steed, Surbhi Grewal).

## Abstract

Fusarium head blight (FHB) is a major disease of small grain cereals that is particularly damaging on wheat and can result in yield losses of up to 80%. Resistance to FHB in wheat is broadly classified as resistance to initial infection (type I) or resistance to disease spread within the spike (type II). A high level of type I FHB resistance was reported in an accession of wheat wild relative *Triticum timopheevii*. Hexaploid wheat-*T. timopheevii* introgression lines carrying a segment of the short arm of chromosome 3G (Chr3G) of this accession expressed high levels of FHB resistance following spray inoculation. Further analyses of these introgression lines showed that the Chr3G segment confers a potent type II resistance, accompanied by improved grain weight retention, and reduced deoxynivalenol (DON) accumulation in grain. These results indicate that the Chr3G resistance has the potential to dramatically reduce FHB susceptibility and DON accumulation in grain in wheat cultivars. An introgression of a segment of Chr7A^t^ into the short arm of chromosome Chr7A also enhanced type II FHB resistance.
