## Supplemental Table 1 for "A segment of *Triticum timopheevii* chromosome 3G confers type II Fusarium head blight resistance and reduces DON accumulation in wheat"

### Sheet: Sheet1
Supplemental Table 1. Details of the sizes of introgressions including start and end bins (per Mb) of introgressions from T. timopheevii (Tt) chromosomes and the corresponding deletions in wheat chromosomes for all introgression lines (ILs) used in this study.
Ils	Tt Chr	Start bin	End bin	Size (Mb)	Wheat Chr	Start bin	End bin	Size (Mb)	Deviation from King et al 2022
Paragon	Chr2G	628	640	12	Chr2B	764	786	22
	Chr3G	0	7	7	Chr3D	0	5	5
BC2-F4-40	Chr3G	3	52	49	Chr3B	2	50	48
	Chr4At	0	723	723	Chr4D	0	509	509
BC4-F2-112	Chr1At	545	591	46	Chr1A	530	574	44
	Chr3G	25	671	646	Chr3B	25	830	805
	Chr5At	19	413	394	Chr5A	15	431	416
Tim3	Chr2At	735	767	32	Chr2A	758	780	22
	Chr5At	552	664	112	Chr5A	568	686	118
	Chr7At	119	545	426	Chr7A	115	536	421
Tim4	Chr5At	0	10	10	Chr5A	0	11	11
	Chr5At	445	601	156	Chr5A	448	621	173
	Chr6G	564	589	25	Chr6B	696	720	24
	Chr7At	3	9	6	Chr7A	0	11	11
Tim5	Chr2G	0	541	541	Chr2D	0	537	537	No 1At introgression
	Chr3G	0	60	60	Chr3B	0	60	60
Tim6	Chr2G	121	542	421	Chr2D	103	537	434	No 6G introgression
	Chr3G	0	615	615	Chr3B	0	766	766
Tim11	Chr2G	121	542	421	Chr2D	0	537	537
	Chr6At	501	549	48	Chr6A	536	585	49
Tim16	Chr2At	742	767	25	Chr2A	762	787	25	New 7At introgression
	Chr3G	172	670	498	Chr3D	142	619	477
	Chr7At	668	701	33	Chr7A	667	704	37
Tim24	Chr3G	0	8	8	Chr3B	0	7	7
	Chr7G	88	648	560	Chr7B	70	708	638
Tim33	Chr2G	393	640	247	Chr2B	443	801	358
	Chr7At	0	225	225	Chr7A	0	223	223
Tim34	Chr2At	742	767	25	Chr2A	762	787	25
	Chr3G	172	670	498	Chr3D	142	619	477
Tim35	Chr1At	532	555	23	Chr1A	518	540	22	No 3G introgression instead 3B deletion from 0-116 Mb
	Chr7G	683	692	9	Chr7B	741	750	9
Tim41	Chr2At	742	767	25	Chr2A	762	787	25
	Chr7At	0	41	41	Chr7A	0	42	42
Tim47	Chr5G	28	39	11	Chr5B	25	35	10	No 3G introgression instead 3D deletion from 594-619 Mb
	Chr7At	47	98	51	Chr7A	44	98	54	7At introgression split into two parts
	Chr7At	112	548	436	Chr7A	112	545	433
Tim55	Chr1At	0	25	25	Chr1A	0	18	18	No 3At introgression instead 3A deletion from 733-750 Mb
	Chr2G	20	393	373	Chr2B	21	443	422	New 4At introgression
	Chr3G	0	522	522	Chr3D	0	481	481	No 6G introgression
	Chr4At	753	771	18	Chr4A	725	744	19
	Chr5At	522	539	17	Chr5A	541	556	15
	Chr6At	574	585	11	Chr6A	607	618	11
Tim56	Ch1At	30	454	424	Chr1A	25	441	416
	Chr2G	393	640	247	Chr2B	443	800	357
	Chr3G	34	671	637	Chr3D	25	615	590
	Chr5At	690	694	4	Chr5A	706	709	3
	Chr7At	0	225	225	Chr7A	0	223	223
Tim68	Chr1At	20	31	11	Chr1A	12	24	12	New 1At introgression
	Chr4G	482	514	32	Chr4B	497	535	38
	Chr7At	45	130	85	Chr7A	39	127	88
Tim73	Chr2At	0	59	59	Chr2A	0	56	56	New 3At introgression
	Chr2G	0	128	128	Chr2B	0	171	171	No 6G introgression
	Chr2G	628	659	31	Chr2B	764	812	48
	Chr3At	3	15	12	Chr3A	2	22	20
	Chr3G	131	671	540	Chr3D	96	619	523
	Chr5At	547	584	37	Chr5A	568	604	36
Tim87	Chr3G	3	52	49	Chr3B	3	50	47
	Chr4At	0	724	724	Chr4D	0	509	509
